# Identification of a volatile chemotype associated with resilience to water stress in domesticated varieties of Cotton

**DOI:** 10.1101/2025.07.16.665191

**Authors:** Christopher J. Frost, Sarah M. Johnson, Duke Pauli, Giovanni Melandri

**Affiliations:** The BIO5 Institute, University of Arizona, Tucson, AZ 85719; School of Plant Sciences, University of Arizona, Tucson, AZ 85721; Center for Agroecosystem Research in the Desert (ARID), University of Arizona, Tucson, AZ 85721

## Abstract

Volatile organic compounds (VOCs) mediate plant responses to environmental stresses, yet their chemotypic variation and drought responsiveness remain poorly characterized in domesticated crops. Here, we identify a previously undocumented binary chemotype structure in cultivated upland cotton (*Gossypium hirsutum*), defined by the mutually exclusive production of either bisabolene or guaiene sesquiterpenes. Across 24 genotypes grown under field conditions, genotypes consistently produced one of these compounds, but never both, revealing a cryptic chemotypic polymorphism with physiological consequences. While drought stress reduced leaf water content across all plants, plants in the guaiene chemotype exhibited disproportionately greater losses. Water limitation also reduced total monoterpene and sesquiterpene concentrations, with the bisabolene chemotype showing stronger declines despite higher constitutive levels. Chemotypes further diverged in their biosynthesis of key damage-induced green leaf volatiles (GLVs). While the guaiene chemotype reduced GLV biosynthetic capacity under prolonged drought, the bisabolene chemotype showed transient increases in GLVs and pathway-specific enzyme activity under short-term stress, suggesting differential physiological resilience. Notably, all genotypes in this study fell within the low γ-terpinene category previously described in wild cotton, indicating that this bisabolene/guaiene variation represents a novel axis of chemical diversity distinct from known wild chemotypes. These findings position chemotypic variation as a promising, non-destructive biomarker for drought response in cotton breeding programs. By linking chemotype to constitutive VOCs and water status, our work provides new tools for identifying stress-resilient cultivars and advances understanding of phytochemical strategies for crop management in a changing climate.
