## Supplemental Tables for "Identification of a volatile chemotype associated with resilience to water stress in domesticated varieties of Cotton"

### Sheet: TABLE S1
Genotype	SA number	PI number	Chemotype Group
AK djura virescent	SA-0736	PI-528927	Bisabolene
Coker 310	SA-1184	PI-529249	Guaiene
CS50	NA	NA	Bisabolene
Cup Leaf	SA-0944	PI-529014	Bisabolene
DeltaPine 16	SA-1186	PI-529251	Guaiene
DeRidder Red	SA-0564	PI-528849	Bisabolene
Durango	SA-0994	PI-529063	Bisabolene
Dwarf Red Harrison	SA-0113	PI-528518	Bisabolene
Frego virescent	SA-0741	PI-528932	Bisabolene
Gumbo	SA-1524	PI-529578	Bisabolene
L23	NA	NA	Bisabolene
Lankart 57	SA-0524	PI-528822	Bisabolene
Lorinator	13AFX13-12-5	NA	Bisabolene
Mexico 910	SA-1212	PI-529277	Guaiene
PD3	SA-3778	PI-511353	Bisabolene
Pronto	SA-1540	PI-529594	Bisabolene
Siokra L23	NA	NA	Bisabolene
Small Leaf	SA-1340	PI-529396	Guaiene
Tipo Chaco	SA-0159	PI-528557	Bisabolene
TM-1	SA-2269	PI-607172	Bisabolene
UA48	NA	NA	Guaiene
UGA230	NA	NA	Bisabolene
Virescent nankeen	SA-0745	PI-528936	Bisabolene
Western Stormproof	SA-1019	PI-529088	Guaiene
Supplemental Table S1. Variety names (Genotype), identifiers (SA and PI numbers), and chemotype group of the 24 cotton accessions analyzed in this study.

### Sheet: TABLE S2
Compound Class	Compound	Compound ID	RT (min)	Quantifying Ion (m/z)	Qualifying Ions (m/z)		Quantified Against
GLVs
	(Z)-3-hexenal	1	5.553	69	80	83	(E)-2-hexenal
	(E)-2-hexenal	2	6.14	69	83	55	authentic standard
	(Z)-3-hexen-1-ol	3	6.15	67	82	55	authentic standard
Monoterpenes
	α-pinene	4	7.114	93	91	79	authentic standard
	camphene	5	7.331	93	121	136	β-pinene
	β-myrcene	6	7.583	93	91	69	β-pinene
	β-pinene	7	7.659	93	91	77	authentic standard
	α-phellandrene	8	7.931	93	92	77	authentic standard
	limonene	9	8.189	93	67	79	authentic standard
	β-phellandrene	10	8.231	93	92	77	α-phellandrene
	β-ocimene	11	8.3	93	91	79	authentic standard
	γ-terpinene	12	8.489	93	136	91	β-ocimene
Sesquiterpenes
	α-copaene	14	11.851	105	119	161	β-caryophyllene
	β-caryophyllene	15	12.309	91	105	93	authentic standard
	α-guaiene	16	12.357	91	93	79	β-caryophyllene
	humulene	17	12.633	93	91	80	β-caryophyllene
	γ-guaiene	18	12.979	93	189	107	β-caryophyllene
	bisabolene	19	12.999	93	91	119	β-caryophyllene
	γ-cadinene	20	13.089	180	165	161	β-caryophyllene
Supplemental Table S2. Retention times, quantifying ions, and qualifying ions for VOCs reported in this manuscript.

### Sheet: TABLE S3
Analyte	rsq	slope	intercept	stderror	p
trans.2.hexenal	0.99072	346.397	-52704.9	18660	9.5105e-20
cis.3.hexen.1.ol	0.982735	1004.46	-139324	58634.4	8.858e-22
alpha.Pinene	0.999692	4020	-54126.5	33880.7	2.2835e-38
beta.Pinene	0.999364	3839.17	-129094	44495.1	1.1492e-36
alpha.Phellandrene	0.999194	3687.06	-152080	50332.3	5.6842e-34
Limonene	0.999237	2535.21	-106001	32199.1	8.5988e-36
trans.beta.Ocimene	0.997107	1770.86	-107423	45835.5	3.8057e-28
beta.Caryophyllene	0.987954	755.413	-112705	41995	1.1398e-20
Supplemental Table S3. External Standard Curve Metrics for 8 VOCs
